# A Novel Phosphatase Reverses the Leloir Pathway to Promote Tagatose Synthesis from Glucose

**DOI:** 10.1101/2025.07.29.665981

**Authors:** Aaron M. Love, Christopher G. Toomey, Abhishek Kumar, Sukesh Narayan Kashyap, Dhinesh Kumar Santhamoorthy, Likith Muthuraj, Hannah L. Lynch, Parayil Kumaran Ajikumar, Pravin Kumar R., Nikhil U. Nair, Christine N. S. Santos

## Abstract

D-Tagatose is a natural, low-calorie, rare monosaccharide that has gained substantial interest as an alternative sweetener. It offers numerous benefits, including a low glycemic index, prebiotic properties, and the ability to lower blood sugar levels. Currently, tagatose is primarily produced industrially through the isomerization of galactose, utilizing both chemical and enzymatic catalysis. While these established processes can produce tagatose, they are inefficient and expensive. Recent works have demonstrated alternative biosynthetic routes to produce D-tagatose but suffer from low theoretical yield and/or reliance on expensive feedstocks. This study demonstrates a novel biochemical pathway to produce D-tagatose directly from glucose using a whole-cell process with *Escherichia coli*. This process is distinct from other biosynthetic schemes and utilizes a newly discovered galactose-1-phosphate-selective phosphatase to drive the native Leloir pathway in reverse and synthesize the substrate D-galactose directly from D-glucose. Our analysis of the phosphatase reveals how an ensemble of intermolecular hydrogen bonds governs substrate specificity. By co-expressing this phosphatase and an L-arabinose isomerase in a modified strain background, we demonstrate production of tagatose directly from glucose. In initial studies, we generated ∼10.5 g/L galactose from 30 g/L glucose (35 % yield) while also producing > 1 g/L tagatose. This demonstrates the feasibility of a novel approach to tagatose production in vivo with a theoretical pathway yield of 94.9 %, which is substantially higher than previously proposed tagatose biosynthetic schemes.
