## Supplementary material for "A Novel Phosphatase Reverses the Leloir Pathway to Promote Tagatose Synthesis from Glucose": Data File 1

### Sheet: Gene Sequences (Linear)
Epimerases tested in figure S2, S3, S4
Gene Name	DNA Sequence Tested
#1 Arabidopsis thaliana (Ep)	ATGGCGGGCAGCAGCGTGGAACAGAACATTCTGGTGACCGGCGGCGCGGGCTTTATTGGCACCCATACCGTGGTGCAGCTGCTGAAAGATGGCTTTAAAGTGAGCATTATTGATAACTTTGATAACAGCGTGATTGAAGCGGTGGATCGCGTGCGCGAACTGGTGGGCCCGGATCTGAGCAAAAAACTGGATTTTAACCTGGGCGATCTGCGCAACAAAGGCGATATTGAAAAACTGTTTAGCAAACAGCGCTTTGATGCGGTGATTCATTTTGCGGGCCTGAAAGCGGTGGGCGAAAGCGTGGAAAACCCGCGCCGCTATTTTGATAACAACCTGGTGGGCACCATTAACCTGTATGAAACCATGGCGAAATATAACTGCAAAATGATGGTGTTTAGC…
#2 Bacillus subtilis (Ep)	ATGGCGATTCTGGTGACCGGCGGCGCGGGCTATATTGGCAGCCATACCTGCGTGGAACTGCTGAACAGCGGCTATGAAATTGTGGTGCTGGATAACCTGAGCAACAGCAGCGCGGAAGCGCTGAACCGCGTGAAAGAAATTACCGGCAAAGATCTGACCTTTTATGAAGCGGATCTGCTGGATCGCGAAGCGGTGGATAGCGTGTTTGCGGAAAACGAAATTGAAGCGATTCATTTTGCGGGCCTGAAAGCGGTGGGCGAAAGCGTGGCGATTCCGCTGAAATATTATCATAACAACCTGACCGGCACCTTTATTCTGTGCGAAGCGATGGAAAAATATGGCGTGAAAAAAATTGTGTTTAGCAGCAGCGCGACCGTGTATGGCGTGCCGGAAACGAGC…
#3 Erwinia amylovora (Ep)	ATGGCGAGCATTCTGGTGACCGGCGGCGCGGGCTATATTGGCAGCCATACCGTGCTGAGCCTGCTGCAGCGCGGCGATGATGTGGTGATTCTGGATAACCTGAGCAACGCGAGCCGCGAAAGCATTAACCGCGTGGAAAAACTGACCGGCAAAACCGCGACCTTTTTTGAAGGCGATCTGCTGGATCGCAGCTGCCTGCGCAGCGTGTTTAGCGCGCATCGCATTAGCGCGGTGATTCATTTTGCGGGCCTGAAAGCGGTGGGCGCGAGCACCCGCAAACCGCTGGAATATTATCAGAACAACGTGACCGGCACCCTGGTGCTGCTGGAAGAAATGCGCAGCGCGGGCGTGAATCAGTTTATTTTTAGCAGCAGCGCGACCGTGTATGGCGCGGATGCG…
#4 Pisum sativum (Ep)	ATGGCGGTGGCGAGCAGTCAGAAAATTCTGGTGACCGGCGGCGCGGGCTTTATTGGCACCCATACCGTGGTGCAGCTGCTGAACAACGGCTTTAACGTGAGCATTATTGATAACTTTGATAACAGCGTGATGGAAGCGGTGGAACGCGTGCGCGAAGTGGTGGGCAGCAACCTGAGTCAGAACCTGGAATTTACCCTGGGCGATCTGCGCAACAAAGATGATCTGGAAAAACTGTTTAGCAAAAGCAAATTTGATGCGGTGATTCATTTTGCGGGCCTGAAAGCGGTGGGCGAAAGCGTGGAAAACCCGCGCCGCTATTTTGATAACAACCTGGTGGGCACCATTAACCTGTATGAAGTGATGGCGAAACATAACTGCAAAAAAATGGTGTTTAGCAGC…
#5 X. axonopodis (Ep)	ATGGCGCGCATTCTGGTGACCGGCGGCACCGGCTATATTGGCAGCCATACCTGCGTGGAACTGGCGCGCCGCGGCCATGAAGTGTGCATTGTGGATAACCTGAGCAACAGCAGCGAACGCGTGCTGGATCATCTGCAGCATCTGATGGGCTTTCGCCCGGAATTTCATCGCATGGATGTGCGCGCGCCGGAACTGGCGGATCTGCTGATTAGCAAACGCATTGATGCGGTGCTGCATTTTGCGGCGCTGAAAGCGGTGGGCGAAAGCGTACGCGAACCGCTGCTGTATTTTAACAACAACGTGACCGGCACCCTGGCTCTGCTGCGCGCGATGCGCACCGCGAAAGTGTGCAACCTGGTGTTTAGCAGCAGCGCGACCGTGTATGGCGATGCGAACCGC…
#6 Heliobacillus mobilis (Ep)	ATGGCGCGCTTTCTGGTGACCGGCGGCGCGGGCTATATTGGCAGCCATACCGTGCTGGCGCTGCAAGCGGCGGGCCATGATGTGGTGATTCTGGATAACCTGACCACCGGCCATGCGTATCTGGTGCCGGATGGCGTGCCGTTTTATCAAGGCGATGTGGGCGATAGCAGCCTGCTGGAAAAAATTTTTCATGATTATCCGATTGATGGCGTGCTGCATTTTGCGGCGAAAAGCCTGGTGGGCGAAAGCATGCAAGATCCGGGCAAATATTTTCTGGCGAACACGAGTCAGAGCGCGGTGCTGCTGAGCGCGATGGCGAAACATAAAATTCCGTATTTTGTGCTGAGCAGCACCGCGGCGGTGTATGGCGAACCGCAAGATGTGCCGATTCCGGAAAGT…
#7 rhizobium leguminosarum (Ep)	ATGGCGGGCGAAACCGTGCTGGTGGTGGGCGGCGCGGGCTATATTGGCAGCCATACCTGCTTAGATCTGGCGAACAAAGGCTATCGCCCGGTGGTGTTTGATAACTTTAGCAACGGCCATCGCGAATTTGTGCGCTGGGGCCCGGCGGAAGAAGGCGATATTCGCGATCGCGCGCGCCTGGATGAAGTGCTGGCGAAACATAAACCGGCGGCGATTCTGCATTTTGCGGCGCTGATTGAAGTGGGCGAAAGCGTGAAAGATCCGGTGAGCTTTTATGAAAACAACGTGATTGGCACCCTGACCCTGCTGAGCGCGGCGCAAGCGGCGGGCATTAACGCGTTTGTGTTTAGCAGTACCTGCGCGACCTATGGCCTGCCGCAGAGCGTGCCGCTGGATGAA…
#8 bradyrhizobium japonicum (Ep)	ATGGCGACCGTGCTGGTGACCGGCGGCGCGGGCTATATTGGCAGCCATATGGTGCATGCGCTGGTGGATGCGGGCGAAAGCGTAGTGGTGATTGATAACCTGAGCACCGGCTTTAGCGCGTTTCTGCCGGAAGGCGTGCCGCTGTTTATTGGCGATGCGGGCGATGAAAACCTGGTGGAAGGCGTGATTGCGCAGCATGGCATTGATAGCATTATTCATTTTGCGGGCAGCGTGGTGGTGCCGGATAGCATGCGCGATCCGCTGGGCTATTATCGCAACAACACCATGACCACCGGCAGCCTGCTGAACGCGGCGGTGAAAGGCGGCGTGAGCCGCTTTATTTTTAGCAGCACCGCGGCGGTGTATGGCAACCCGGATCGCGTGCCGGTGCCGGAAATT…
#9 lactobacillus casei (Ep)	ATGGCGACCATTGCGGTGCTGGGCGGCGCGGGCTATATTGGCAGCCATACCGTGAAACAGCTGCTGGCGGCGGGCGAAGATGTGGTGGTGCTGGATAACCTGATTACCGGCCATCGCAAAGCGGTGGATCCGCGCGCGCGCTTTTATCAAGGCGATATTCGCGATTATCATTTTCTGAGCCAAGTGTTTAGCCAAGAAAAAATTGATGGCATTGTGCATTTTGCGGCGTTTAGCATTGTGCCGGAAAGCATGAAAGATCCGCTGAAATATTTTGATAACAACACCGGCGGCATGATTACCCTGCTGGAAGCGATGAATCAGTTTGGCATTAAAAAAATTGTGTTTAGCAGCACCGCGGCGACCTATGGCGAACCGAAACAAGTGCCGATTAAAGAAACC…
#10 clostridium acetobutylicum (Ep)	ATGGCGAGCATTCTGGTGTGCGGCGGCGCGGGCTATATTGGCAGCCATACCGTGCATGAACTGATTGAAAGCGGCAAAGAAGTGGTGATTGTGGATAACCTGCAGAGCGGCCATCTGCAAGCGGTGAACAAAAAAGCGAAATTTTATAAAGGCGATATTCGCGATAGCGAATTTCTGGATAAAGTGTTTAGCGAAAACAAAATTCAGAGCATTATTCATTTTGCGGCGAACAGCCTGGTGGGCGAAAGCATGGAAAAACCGCTGCTGTATTTTAACAACAACGTGTATGGCATGCAGATTCTGCTGGAAAGCATGGTGAAACATAACATTAAAAACATTGTGTTTAGCAGCACCGCGGCGGTGTATGGCGAACCGAAAAAAATTCCGATTCTGGAAAGC…
#11 Thermus thermophilus (Ep)	ATGGCGCGCGTGCTGGTGACCGGAGGCGCGGGCTTTATTGGCAGCCATATTGTGGAAGATCTGCTGGCGCGCGGCCTGGAAGTGGCGGTGCTGGATAACCTGGCGACCGGCAAACGCGAAAACGTGCCGAAAGGCGTGCCGTTTTTTCAAGTGGATCTGCGCGATAAAGAAGGCGTGGAACGCGCGTTTCGCGAATTTCGCCCGACCCATGTGAGCCATCAAGCGGCGCAAGCGAGCGTGAAAGTGAGCGTGGAAGATCCGGTGCTGGATTTTGAAGTCAACTTACTGGGAGGTCTGAACCTGCTGGAGGCTTGCCGTCAGTATGGCGTGGAAAAACTGGTGTTTGCGAGCACCGGCGGCGCGATTTATGGCGAAGTGCCGGAAGGCGAACGCGCGGAA…
#12 Lactococcus lactis IL1403 (Ep)	ATGGCGATTACCAAAAGCAACATTCTGATTACCGGCGGCGCGGGCTTTATTGGCAGCAGCCTGGCGAACGAACTGCTGCCGCAGAACAAAATTACCGTGATTGATAACCTGAGCATGGGCGATTTTAACAACCTGCATGAAACGAGCAACCTGACCAAAATTCTGGGCGATGTGACCGATAAAAACCTGCTGGTGAAAGTGCTGGAAGAAAACGATTTTGATTATATTTTTCATCTGGCGGCGATTGCGAGCGTGGCGGATAGCGTGGCGCGCCCGTATGAAACCCATCAAGTGAACTTTGATAGCACCATGACCCTGCTGGAAATTCTGCGTCAGAACAAAAAAAGCCTGAAACGCTTTGTGTTTAGCAGCAGCGCGGCGGTGTATGGCGATGAACCG…
#13 Oceanobacillus iheyensis (Ep)	ATGGCGAGCATTCTGGTGCTGGGAGGCGCGGGCTATATTGGCAGCCATGCGGTGTATCAGCTGATTGAAAGCGGCAAAGATGTGGTGGTGGTGGATAACCTGCTGACCGGCCATAAAGCGGCGGTGCATCCGAAAGCGACCTTTTATAAAGGCGATATTCGCGAACGCGATTTTCTGCATGAAGTGTTTAGCAACGAAAGCATTGAAAGCGTGATTCATTTTGCGGCGAGCAGCCTGGTGGGCGAAAGCATGGATAAACCGCTGCAGTATTTTGATAACAACGTGTATGGCACGCAGATTCTGCTGGAAGAAATGGTGGAACATGGAGTGAAAGAAATTGTGTTTAGCAGCACCGCGGCGACCTACGGCGAGCCGGAGGCGGTGCCGATTACCGAAGCG…
#14 S. cerevisiae S288c (Ep)	ATGGCGACCGCGCAGCTGCAGAGCGAAAGCACGAGCAAGATTGTGCTGGTGACCGGCGGCGCGGGCTATATTGGCAGCCATACCGTGGTGGAACTGATTGAAAACGGCTATGATTGCGTGGTGGCGGATAACCTGAGCAACAGCACCTATGATAGCGTGGCGCGCTTAGAAGTGCTGACCAAACATCATATTCCGTTTTATGAAGTGGATCTGTGCGATCGCAAAGGCCTGGAAAAAGTGTTTAAAGAATATAAAATTGATAGCGTGATTCATTTTGCGGGCCTGAAAGCGGTGGGCGAAAGCACGCAGATTCCGCTGCGCTATTATCATAACAACATTCTGGGCACCGTGGTGCTGCTGGAACTGATGCAGCAGTATAACGTGAGCAAATTTGTGTTT…
#15 B. longum JCM 1217 (Ep)	ATGGCGACCACCGTGCTGGTGACCGGCGGCGCGGGCTTTATTGCGACCCATACCGATATTGAACTGCTGAACAAAGGCTATGATGTGATTAGCGTGGATAACTATGGCAACAGCAGCCCGGTGGCGCTGGAACGCGTGGAACAGATTACCGGCAAACCGGTGAAACGCTATGATGGCGATGTGCGCGATGAAGCGCTGATGGAACGCGTGTTTGCGGAAAACAACATTGATTGGGTGATTCATTTTGCGGGCCTGAAAGCTGTGGGCGAAAGCGTGGCGAAACCGATTGAATATTATGATAACAACCTGTATAGCACCCTGGTGCTGCTGAAAGTGATGAAAAAACATAACGTGAAAAAAATTATTTTTAGCAGCAGCGCGACCGTGTATGGCACCCCG…
#16 E.coli galE (Ep)	ATGAGAGTTCTGGTTACCGGTGGTAGCGGTTACATTGGAAGTCATACCTGTGTGCAATTACTGCAAAACGGTCATGATGTCATCATTCTTGATAACCTCTGTAACAGTAAGCGCAGCGTACTGCCTGTTATCGAGCGTTTAGGCGGCAAACATCCAACGTTTGTTGAAGGCGATATTCGTAACGAAGCGTTGATGACCGAGATCCTGCACGATCACGCTATCGACACCGTGATCCACTTCGCCGGGCTGAAAGCCGTGGGCGAATCGGTACAAAAACCGCTGGAATATTACGACAACAATGTCAACGGCACTCTGCGCCTGATTAGCGCCATGCGCGCCGCTAACGTCAAAAACTTTATTTTTAGCTCCTCCGCCACCGTTTATGGCGATCAGCCCAAA…
Phosphatase initial panel tested in figure 2
Name	DNA Sequence Tested
Arabidopsis thaliana	ATGGCGGATAACGATAGCCTGGATCAGTTTCTGGCGGCGGCGATTGATGCGGCGAAAAAAGCGGGTCAGATTATTCGCAAAGGCTTTTATGAAACCAAACATGTGGAACATAAAGGCCAAGTGGATTTAGTGACCGAAACCGATAAAGGCTGCGAAGAACTGGTGTTTAACCATCTGAAACAGCTGTTTCCGAACCATAAATTTATTGGCGAAGAAACCACCGCGGCGTTTGGCGTGACCGAACTGACCGATGAACCGACCTGGATTGTGGATCCGCTGGATGGCACCACCAACTTTGTGCATGGCTTTCCGTTTGTGTGCGTGAGCATTGGCCTGACCATTGGCAAAGTGCCGGTGGTGGGCGTGGTGTATAACCCGATTATGGAAGAACTGTTTACC…
Dictyostelium discoideum	ATGGCGGAAAACATTACCCTGGATCAGTATCTGCAGAGCGCGGTGGATGTGGTGAAAGAAATTGGCCCGATGATTCTGAAAAACTATAACAGCCGCAGCAAACAGATTGAATATAAAGGCGCGATTGATCTGGTGACCGATACCGATAAAGCGGTGGAAGAACATATTATTAAAACCCTGACCACCAAATATCCGCATACCAAAATTCTGGGCGAAGAAAGCACCAAAGATGGCATTTATAACTGGGGCAACGAACCGACCTGGGTGATTGATCCGATTGATGGCACCACCAACTTTGTGCATCGCTTTCCGCTGTTTTGCGTGAGCATTGCGCTGAGCATTAACAAAGAAATTGTGGTGGCGTGCCTGTATGCGCCGGTGCTGGATGAACTGTTTACC…
Caenorhabditis elegans	ATGGCGGTGTTTCAGCCGATTCATGAAGAAGAACAAGTGTTTGTGGATTATGCGATTGAACTGGTGAAAAAAGCGGGCACCCTGGTGCGCACCGCGTTTGATAGCCCGGAAAGCAAAGTGGATACCAAAAGCAGCAACACCGATCTGGTGACCGAAACCGATCAAGCGGTGGAAAAACTGCTGATTGAAGGCCTGAGCGAACGCTTTAAAGGCCATCGCTTTATTGGCGAAGAAAGCGTGGCGGGCGGCGCGAAAATTGAATGGACCGATGCGCCGACCTGGATTATTGATCCGATTGATGGCACCACCAACTTTGTGCATCGCATTCCGATGATTGCGATTTGCGTGGGCCTGGCGATTAAAAAACAGATTCGCGCGGGCATTGTGTATAACCCGATT…
Bacillus subtilis	ATGGCGCGCATTATGGCGAGCCATGATACCCCGGTGAGCCCGGCGGGAATTCTGATTGATCTGGATGGCACCGTGTTTCGCGGCAACGAACTGATTGAAGGCGCGCGCGAAGCGATTAAAACCCTGCGCCGCATGGGCAAAAAAATTGTGTTTCTGAGCAACCGCGGCAACATTAGCCGCGCGATGTGCCGCAAAAAACTGCTGGGCGCGGGCATTGAAACCGATGTGAACGATATTGTGCTGAGCAGCAGCGTGACCGCGGCGTTTCTGAAAAAACATTATCGCTTTAGCAAAGTGTGGGTGCTGGGCGAACAAGGCCTGGTGGATGAACTGCGCCTGGCGGGCGTGCAGAACGCGAGCGAACCGAAAGAAGCGGATTGGCTGGTGATTAGCCTGCAT…
Archaeoglobus fulgidus	ATGGCGTTTAAACCGAAAGCGATTGCGGTGGATATTGATGGCACCCTGACCGATCGCAAACGCGCGCTGAACTGCCGCGCGGTAGAAGCGCTGCGCAAAGTGAAAATTCCGGTGATTCTGGCGACCGGCAACATTAGCTGCTTTGCGCGCGCGGCGGCGAAACTGATTGGCGTGAGCGATGTGGTGATTTGCGAAAACGGCGGCGTGGTGCGCTTTGAATATGATGGCGAAGATATTGTGCTGGGCGATAAAGAAAAATGCGTGGAAGCGGTGCGCGTGCTGGAAAAACATTATGAAGTGGAACTGCTGGATTTTGAATATCGCAAAAGCGAAGTGTGCATGCGCCGCAGCTTTGATATTAACGAAGCGCGCAAACTGATTGAAGGCATGGGCGTGAAA…
Aquifex aeolicus	ATGGCGCGCGTGATTCTGTTTGATCTGGATGGCACCCTGATTGATAGCGCGAAAGATATTGCGTTAGCGCTGGAAAAAACCCTGAAAGAACTGGGCCTGGAAGAATATTATCCGGATAACGTGACCAAATATATTGGCGGCGGCGTGCGCGCGCTGCTGGAAAAAGTGCTGAAAGATAAATTTCGCGAAGAATATGTGGAAGTGTTTCGCAAACATTATCTGGAAAACCCGGTGGTGTATACCAAACCGTATCCGGAAATTCCGTATACCCTGGAAGCGCTGAAAAGCAAAGGCTTTAAACTGGCGGTGGTGAGCAACAAACTGGAAGAACTGAGCAAAAAAATTCTGGATATTCTGAACCTGAGCGGCTATTTTGATTTAATTGTGGGCGGCGATACC…
Thermoplasma acidophilum	ATGGCGATTCGCCTGGCGGCGATTGATGTGGATGGCACCCTGACCGATCGCGATCGCCTGATTAGCACCAAAGCGATTGAAAGCATTCGCAGCGCGGAAAAAAAAGGCCTGACCGTGAGCCTGCTGAGCGGCAACGTGATTCCGGTGGTGTATGCGCTGAAAATTTTTCTGGGCATTAACGGCCCGGTGTTTGGCGAAAACGGCGGCATTATGTTTGATAACGATGGCAGCATTAAAAAATTTTTTAGCAACGAAGGCACCAACAAATTTCTGGAAGAAATGAGCAAACGCACGAGCATGCGCAGCATTCTGACCAACCGCTGGCGCGAAGCGAGCACCGGCTTTGATATTGATCCGGAAGATGTGGATTATGTGCGCAAAGAAGCGGAAAGCCGCGGC…
Saccharomyces cerevisiae #1	ATGGCGGAATTTAGCGCGGATCTGTGCCTGTTTGATCTGGATGGCACCATTGTGAGCACCACCGTGGCGGCGGAAAAAGCGTGGACCAAACTGTGCTATGAATATGGCGTGGATCCGAGCGAACTGTTTAAACATAGCCATGGCGCGCGCACCCAAGAAGTGCTGCGCCGCTTTTTTCCGAAACTGGATGATACCGATAACAAAGGCGTGCTGGCGCTGGAAAAAGATATTGCGCATAGCTATCTGGATACCGTGAGCCTGATTCCGGGCGCGGAAAACCTGCTGCTGAGCCTGGATGTGGATACCGAAACGCAGAAAAAACTGCCGGAACGCAAATGGGCGATTGTGACGAGCGGCAGCCCGTATCTGGCGTTTAGCTGGTTTGAAACCATTCTGAAA…
Saccharomyces cerevisiae #2	ATGGCGGTGAAAGCGGTGATTTTTACCGATTTTGATGGCACCGTGACCCTGGAAGATAGCAACGATTATCTGACCGATACCCTGGGCTTTGGCAAAGAAAAACGCCTGAAAGTGTTTGAAGGCGTGCTGGATGATACCAAAAGCTTTCGCCAAGGCTTTATGGAAATGCTGGAGAGTATTCATACCCCGTTTCCGGAATGCATTAAAATTCTGGAAAAAAAAATTCGCCTGGATCCGGGCTTTAAAGATACCTTTGAATGGGCGCAAGAAAACGATGTGCCGGTGATTGTGGTGAGCAGCGGCATGAAACCGATTATTAAAGTGCTGCTGACCCGCCTGGTGGGCCAAGAAAGCATTCATAAAATTGATATTGTGAGCAACGAAGTGGAAATTGATGCG…
Phosphatase homolog panel tested in figure S11
Name	DNA Sequence Tested
Acytostelium subglobosum	ATGGCGCAGACCAACATTACCCTGCAGCCGTATAACATTTATAAATATCGCATGACCGATATTAGCTATACGCAGTATCTGAACAGCGCGGTGAACGTGGCGAAAAGCGTGGGCCCGCTGATTCTGGAAAACTATAACAACCGCGATAAAAAAGTGGAATATAAAGGCGCGGTGGATCTGGTGACCGAAACCGATAAAAACGTGGAAGAAATTATTATTAAAACCCTGACCACCGAATATCCGCATACCAAAATTCTGGGCGAAGAAAGCACCAAAGATGGCGTGTATAACTGGGGCAACGAACCGACCTGGATTATTGATCCGATTGATGGCACCACCAACTTTGTGCATCGCTTTCCGCTGTTTTGCGTGAGCATTGGCCTGAGCATTAACAAAGAA…
Tieghemostelium lacteum	ATGGCGATTAACAACATTAGCTATCAAGAATTTCTGCAAGCGGCGGTGGATGTGACCCAAGAAGTGAGCCCGCTGATTCTGAAAAACTATCATAGCCGCGAACGCAAAATTGAATATAAAGGCGCGGTGGATCTGGTGACCGATACCGATAAAGCGGTGGAAGAACATATTATTAAAACCCTGACCACCAAATATCCGTTTACCAAAATTCTGGGCGAAGAAAGCACCAAAGATGGCATTTATGGCTGGACCGATGAACCGACCTGGATTATTGATCCGATTGATGGCACCACCAACTTTGTGCATCGCTTTCCGCTGTTTTGCGTGAGCATTGCGCTGGCGTATAAAAAAGAAGTGGTGGTGGGCGTGATTTATTGCCCGACCCTGAACGAAACCTTT…
Cavenderia fasciculata	ATGGCGAGCACCCCGACCTTTGAACAGTATCTGGCGAGCGCGGTGGCGGTGGCGAAAGAAGTGAGCCCGATGGTGCTGGAAAACTATAACAACCGCGATAAAAAAGTGGAATATAAAGGCGCGGTGGATCTGGTGACCGAAACCGATAAAGCGGTGGAAGCGCATATTATTAAACGCCTGACCGAACAGTATCCGGAAACCAAAATTATGGGCGAAGAAAGCACCAAAGATGGCGTGTATGGCTGGACCGATGAAGCGACCTGGATTATTGATCCGATTGATGGCACCACCAACTTTGTGCATCGCTTTCCGCTGTTTTGCATTAGCATTGCGCTGAGCATTAACAAACAGATTGTGGTGGGCTGCATTTATAGCCCGGTGCTGGATGAACTGTTTACC…
Polysphondylium violaceum	ATGGCGATGGAAATTAGCTATGCGGATTATCTGCAGAGCGCGATTGATGTGGCGAAAGATATTGGCCCGACCATTCTGAAAAACTATAACAGCCGCGAACGCAAAATTGAATATAAAGGCGCGATTGATCTGGTGACCGATACCGATAAAGCGGTGGAAGAACATATTATTAAAACCCTGACCGGCAAATATCCGCATACCAAAATTCTGGGCGAAGAAAGCACCAAAGATGGCATTTATAACTGGGGCAACGAACCGACCTGGATTATTGATCCGATTGATGGCACCACCAACTTTGTGCATCGCTTTCCGCTGTTTTGCGTGAGCATTGCGCTGAGCATTAACAAAGAAATTGTGGCGGCGGTGGTGTTTTGCCCGGTGCTGAACGAACTGTTTACC…
Heterostelium album	ATGGCGGATACCCCGAACAACATTAGCTATGAACAGTATCTGCAGAGCGCGGTGAAAATTGCGCGCGAAGTGGGCCCGAAAATTCTGGAAAACTATAGCAACCGCGATAAAAAAGTGGAATATAAAGGCGCGGTGGATCTGGTGACCGAAACCGATAAAAACACCGAAGAAGCGATTATTAAAGCGCTGACCACCGAATATCCGCATACCAAAATTCTGGGCGAAGAAAGCACCAAAGATGGCATTTATAACTGGGGCAACGAACCGACCTGGATTATTGATCCGATTGATGGCACCACCAACTTTGTGCATCGCTTTCCGCTGTTTTGCGTGGCGATTGCGCTGAGCATTAACAAAGAAATTGTGGTGGGCATGATTTATAGCCCGGTGCTGAACGAA…
E. coli agp	ATGAACAAAACGCTAATCGCCGCAGCTGTGGCAGGGATAGTTTTACTCGCTTCAAACGCTCAGGCACAAACCGTACCGGAAGGCTATCAGCTACAGCAAGTGCTCATGATGAGCCGCCATAACTTACGTGCGCCGCTGGCGAACAATGGCAGTGTGCTGGAGCAGTCGACGCCGAATAAATGGCCAGAATGGGACGTCCCCGGTGGGCAACTCACCACCAAAGGTGGCGTGCTCGAAGTGTATATGGGCCATTACATGCGTGAATGGCTGGCAGAGCAGGGGATGGTGAAATCGGGGGAATGCCCGCCGCCGTACACCGTTTATGCCTATGCCAATAGTCTGCAACGTACCGTTGCGACCGCACAGTTCTTTATTACCGGCGCATTCCCGGGGTGTGAT…
E. coli phoA	ATGAAACAAAGCACTATTGCACTGGCACTCTTACCGTTACTGTTTACCCCTGTGACAAAAGCCCGGACACCAGAAATGCCTGTTCTGGAAAACCGGGCTGCTCAGGGCGATATTACTGCACCCGGCGGTGCTCGCCGTTTAACGGGTGATCAGACTGCCGCTCTGCGTGATTCTCTTAGCGATAAACCTGCAAAAAATATTATTTTGCTGATTGGCGATGGGATGGGGGACTCGGAAATTACTGCCGCACGTAATTATGCCGAAGGTGCGGGCGGCTTTTTTAAAGGTATAGATGCCTTACCGCTTACCGGGCAATACACTCACTATGCGCTGAATAAAAAAACCGGCAAACCGGACTACGTCACCGACTCGGCTGCATCAGCAACCGCCTGGTCAACC…
Additional Genes Over Expressed
Name	DNA Sequence Tested
Bacillus coagulans LAI	ATGGCGCTGAAAATTAAAGATTATGAATTTTGGTTTATTGTGGGCAGTCAGCATCTGTATGGCAAAGAAACCCTGGATGCGGTGAAAGAAGATGCGGAAAAAATTATTAACGAAATTAACGCTAGCGGCAAACTTCCGTATCCGATTGTGTTTAAAACCGTGGCGACCACCGCGGATAGCATTACCCAAGTGATGAAAGAAGTGAACTATAACGATAACGTGGCGGGCGTGATTACCTGGATGCATACCTTTAGCCCGGCGAAAAACTGGATTCGCGGCACCAAACTGCTGCAGAAACCGCTGCTGCATCTGGCGACGCAGTTTCTGGATCATATTCCGTGGGAAACCATTGATATGGATTATATGAACCTGCATCAGAGCGCGCATGGCGATCGTGAA…
E. coli galT	ATGACGCAATTTAATCCCGTTGATCATCCACATCGCCGCTACAACCCGCTCACCGGGCAATGGATTCTGGTTTCACCGCACCGCGCTAAGCGCCCCTGGCAGGGGGCGCAGGAAACGCCAGCCAAACAGGTGTTACCTGCGCACGATCCAGATTGCTTCCTCTGCGCAGGTAATGTGCGGGTGACAGGCGATAAAAACCCCGATTACACCGGGACTTACGTTTTCACTAATGACTTTGCGGCTTTGATGTCTGACACGCCAGATGCGCCAGAAAGTCACGATCCGCTGATGCGTTGCCAGAGCGCGCGCGGCACCAGCCGGGTGATCTGCTTTTCACCGGATCACAGTAAAACGCTGCCAGAGCTCAGCGTTGCAGCATTGACGGAAATCGTCAAAACC…
galP	ATGCCTGACGCTAAAAAACAGGGGCGGTCAAACAAGGCAATGACGTTTTTCGTCTGCTTCCTTGCCGCTCTGGCGGGATTACTCTTTGGCCTGGATATCGGTGTAATTGCTGGCGCACTGCCGTTTATTGCAGATGAATTCCAGATTACTTCGCACACGCAAGAATGGGTCGTAAGCTCCATGATGTTCGGTGCGGCAGTCGGTGCGGTGGGCAGCGGCTGGCTCTCCTTTAAACTCGGGCGCAAAAAGAGCCTGATGATCGGCGCAATTTTGTTTGTTGCCGGTTCGCTGTTCTCTGCGGCTGCGCCAAACGTTGAAGTACTGATTCTTTCCCGCGTTCTACTGGGGCTGGCGGTGGGTGTGGCCTCTTATACCGCACCGCTGTACCTCTCTGAAATT…
ydeA	ATGACAACAAACACTGTTTCCCGCAAAGTGGCGTGGCTACGGGTCGTTACGCTGGCAGTCGCCGCCTTCATCTTCAACACCACCGAATTTGTCCCTGTTGGCCTGCTCTCTGACATTGCGCAAAGTTTTCACATGCAAACCGCTCAGGTCGGCATCATGTTGACCATTTACGCATGGGTAGTAGCGCTAATGTCATTGCCTTTTATGTTAATGACCAGTCAGGTTGAACGGCGCAAATTACTGATCTGCCTGTTTGTGGTGTTTATTGCCAGCCACGTACTGTCGTTTTTGTCGTGGAGCTTTACCGTTCTGGTGATCAGTCGCATTGGTGTGGCTTTTGCACATGCGATTTTCTGGTCGATTACGGCGTCTCTGGCGATCCGTATGGCTCCGGCCGGG…
mglB	ATGAATAAGAAGGTGTTAACCCTGTCTGCTGTGATGGCCAGCATGTTATTCGGTGCCGCTGCACACGCTGCTGATACTCGCATTGGTGTAACAATCTATAAGTACGACGATAACTTTATGTCTGTAGTGCGCAAGGCTATTGAGCAAGATGCGAAAGCCGCGCCAGATGTTCAGCTGCTGATGAATGATTCTCAGAATGACCAGTCCAAGCAGAACGATCAGATCGACGTATTGCTGGCGAAAGGGGTGAAGGCACTGGCAATCAACCTGGTTGACCCGGCAGCTGCGGGTACGGTGATTGAGAAAGCGCGTGGGCAAAACGTGCCGGTGGTTTTCTTCAACAAAGAACCGTCTCGTAAGGCGCTGGATAGCTACGACAAAGCCTACTACGTTGGCACT…
mglA	ATGGTCAGCTCAACGACTCCGTCCTCCGGGGAATACTTGTTGGAAATGAGCGGTATCAACAAGTCCTTTCCTGGTGTTAAGGCACTTGATAACGTTAATTTAAAAGTCCGGCCACATTCTATCCATGCATTAATGGGGGAAAACGGTGCAGGAAAATCGACATTATTAAAATGCCTGTTTGGTATTTATCAAAAAGACTCCGGCACCATTTTATTCCAGGGTAAAGAGATCGATTTCCATTCTGCAAAAGAAGCCCTGGAAAATGGTATTTCGATGGTACACCAGGAGTTAAACCTGGTATTACAACGTTCGGTGATGGATAACATGTGGCTGGGGCGATATCCCACCAAAGGCATGTTTGTCGATCAGGACAAAATGTACCGCGAAACCAAAGCGATT…
mglC	ATGAGTGCGTTAAATAAGAAAAGTTTTCTTACTTACCTGAAAGAGGGCGGTATTTACGTCGTTCTTTTAGTTTTGCTGGCGATTATTATTTTCCAGGACCCAACATTTTTAAGTCTGTTGAACTTAAGTAATATTCTCACCCAGTCATCGGTGCGTATTATTATCGCGCTCGGTGTGGCAGGGTTAATTGTCACCCAGGGGACCGATCTTTCTGCTGGTCGTCAGGTAGGGCTGGCGGCAGTGGTGGCTGCGACATTATTGCAGTCCATGGATAACGCCAACAAAGTGTTCCCGGAAATGGCGACGATGCCGATTGCGCTGGTTATTCTGATTGTCTGTGCCATTGGTGCGGTGATCGGTTTGATCAACGGTCTGATTATCGCTTATCTCAACGTGACG…
